# Inflammation increases the penetrance of behavioral impairment in *Shank3* haploinsufficiency mice – can it explain the behavioral regression in Autism?

**DOI:** 10.1101/2025.08.07.669241

**Authors:** Sheng-Nan Qiao, Sung Eun Wang, Kun-Yong Kim, Sungsin Jo, Yong-Hui Jiang

## Abstract

Behavioral regression occurs in ∼40% of *SHANK3*-associated autism spectrum disorder (ASD). We previously reported that significant behavioral regression in a small cohort with *SHANK3* haploinsufficiency patients, triggered by subclinical infections, responded to immunomodulator treatments. We hypothesize that behavioral regression results from the interplay between *SHANK3* deficiency and neuroinflammation. Using *Shank3* exon 4-22 deletion heterozygous mutant (*Sh3^+/-^*) mouse, which shows no significant behavior impairments, we established a preclinical model – *Shank3* haploinsufficiency mouse undergoing systemic inflammation challenge via intraperitoneal injection of lipopolysaccharides (LPS). We found that, two weeks after LPS challenge, wild-type mice (WT) recovered but *Sh3^+/-^* mice exhibited motor impairment, anxiety-like behaviors, and excessive grooming, similar to *Shank3* exon 4-22 deletion homozygous mutants. Anti-inflammatory treatment partially reversed LPS-induced behavioral changes. Transcriptomic analysis revealed upregulation of neuroinflammation-related genes and downregulation of synaptic function-related genes in *Sh3^+/-^* mice in response to LPS. Especially, pro-inflammatory genes and microglia markers were overly activated that may result from the increased toll-like receptor 4 (TLR4) in *Sh3^+/-^* mice. Microglia overactivation elevated synapse engulfment and disrupted synaptic protein may underlie LPS-triggered worsen behavior phenotypes in *Sh3^+/-^* mice. Our findings indicate that neuroinflammation increases the penetrance of behavioral impairment in *Shank3* haploinsufficiency mice and support a potential mechanism for the behavioral regression in human *SHANK3* disorders for future investigations.
