## Supplementary Table 1 for "Inflammation increases the penetrance of behavioral impairment in *Shank3* haploinsufficiency mice – can it explain the behavioral regression in Autism?"

### Sheet: Upregulate genes list 
cutoff, log2fold change = 1, p<0.05
Comparison	WT+LPS v.s WT+PBS	Sh3+/-+LPS v.s Sh3+/-+PBS	Sh3+/-+LPS v.s WT+LPS	Sh3+/-+PBS v.s WT+PBS
Gene name	1700084E18Rik	2210406H18Rik	5730507C01Rik	2410004I01Rik
	1810011H11Rik	5430427O19Rik	Acr	9230009I02Rik
	4933406I18Rik	5430430B14Rik	Akap3	AC131743.7
	4933415A04Rik	8430408G22Rik	Atf3	AC153845.3
	5430427O19Rik	A2m	Bcl3	Acr
	A2m	AC108401.4	Cass4	Afmid
	Abi3	AC132332.1	Ccl12	AY036118
	AC123705.3	AC140264.1	Ccl2	Cbln3
	AC154550.1	AC152979.2	Ccl3	Chil3
	Acer2	Acp5	Ccl7	Cnpy1
	Acp5	Adam8	Cdkn2b	CT010470.1
	Adamts14	Adamts1	Crb1	Cytl1
	Adcy4	Adcy4	Cxcl10	Entpd4b
	Adgre1	Adgre1	Daw1	Erdr1
	Adora3	Adora3	Erdr1	Fat2
	Adprhl1	AI662270	Fas	Fcna
	Agbl1	Aif1	Fxyd3	Gm10244
	AI506816	Alms1-ps1	Gbp5	Gm1141
	AI662270	Alox5	Gm16867	Gm12338
	Aif1	Alox5ap	Gm17546	Gm13093
	Alox5	Angptl4	Gm27029	Gm13241
	Alox5ap	Angptl7	Gm28557	Gm15155
	Angptl4	Ankrd31	Gm45194	Gm15726
	Anxa2	Anxa2	Gm45234	Gm17076
	Aoah	Anxa8	Gm5493	Gm21846
	Apobec3	Aoah	Gm8186	Gm26735
	Apod	Apobec1	Hist1h4c	Gm26736
	Arhgap30	Apobec3	Hspa1a	Gm27252
	Arhgap9	Apobr	Hspa1b	Gm28551
	Arhgdib	Apod	Hspb1	Gm29214
	Arpc1b	Apof	Ifi208	Gm3364
	Aspg	Arhgdib	Ifitm6	Gm36266
	AU020206	Aspg	Il1b	Gm37566
	AW112010	Atf3	Irx2	Gm37573
	B2m	AU020206	Lrmda	Gm37580
	B3gnt3	AW112010	Morn3	Gm37629
	B430306N03Rik	B2m	Oas1g	Gm42047
	BC035044	B3gnt3	Pcdhgb4	Gm42448
	BC147527	B430306N03Rik	Prok2	Gm42455
	Bcl2a1b	Batf	Rgs18	Gm42767
	Bcl3	BC035044	Steap4	Gm42790
	Bin2	Bcl2a1b	Tex16	Gm43048
	Bst2	Bcl3	Tfap2b	Gm43054
	Btk	Bcl6b	Thegl	Gm43196
	C1qa	Bin2	Tlr2	Gm43877
	C1qb	Birc3	Tm4sf5	Gm44043
	C1qc	Bst1	Tmem174	Gm44187
	C1ra	Bst2	Tmem27	Gm44508
	C1s1	Btk		Gm44663
	C2	C1qa		H2-Oa
	C3	C1qb		Haglr
	C3ar1	C1qc		Hba-a2
	C4b	C1ra		Hbb-bt
	C5ar1	C1rl		Iqch
	Capg	C1s1		Kdm4dl
	Card9	C2		Ltf
	Casp8	C3		Mettl7a3
	Casq1	C3ar1		Mid1
	Cbr2	C4b		Ngp
	Ccl3	C5ar1		Olfr1344
	Ccl6	C8g		Olfr1507
	Ccr1	Capg		Pla2g4b
	Cd14	Car13		Plac8
	Cd300e	Card9		Slc4a1
	Cd48	Casp12		Tgif2
	Cd52	Casp4		Tmem82
	Cd72	Casq1		Tsix
	Cd93	Cbr2
	Cebpd	Ccl12
	Chil3	Ccl3
	Chmp4c	Ccr1
	Clec14a	Ccrl2
	Clec4a1	Cd14
	Clec4a2	Cd209f
	Clec4a3	Cd274
	Clec5a	Cd300e
	Cmklr1	Cd300ld
	Cnga2	Cd40
	Cnr2	Cd44
	Col4a1	Cd48
	Col5a3	Cd52
	Cp	Cd72
	Cryba4	Cd93
	Csf2rb	Ceacam2
	Csf2rb2	Cebpb
	Cst7	Cebpd
	CT010470.1	Ch25h
	Ctla2a	Chil1
	Ctla2b	Chil3
	Ctsc	Clec4a1
	Ctsh	Clec4a2
	Cxcl10	Clec4a3
	Cxcl16	Clec4n
	Cyba	Clec5a
	Cybb	Clic1
	Cysltr1	Cmklr1
	Cytip	Col5a3
	Ddx58	Cp
	Ddx60	Csf2rb
	Dhx58	Csf2rb2
	Ecscr	Cst7
	Ehd2	CT010498.2
	Elf4	Ctla2a
	Emp3	Ctla2b
	Epha2	Ctsc
	Epsti1	Ctss
	Etnppl	Cxcl10
	Evi2	Cxcl16
	F13a1	Cyba
	F830016B08Rik	Cybb
	Fam111a	Cytip
	Fam83d	Ddx58
	Fcer1g	Ddx60
	Fcgr1	Dhx58
	Fcgr2b	Dok2
	Fcgr3	Dtx3l
	Fcgr4	Ecscr
	Fcna	Ehf
	Fermt3	Eif2ak2
	Fes	Elf4
	Fgr	Epsti1
	Foxs1	Etnppl
	Fyb	Evi2
	G530011O06Rik	F13a1
	Gabrr2	Fam111a
	Gbp2	Fas
	Gbp3	Fbxl22
	Gbp4	Fcer1g
	Gbp5	Fcgr1
	Gbp6	Fcgr2b
	Gbp7	Fcgr3
	Gbp9	Fermt3
	Gfap	Fes
	Gimap4	Fgr
	Gimap9	Fyb
	Gja5	G530011O06Rik
	Gli1	Gabrr2
	Glp2r	Gbp2
	Gm1141	Gbp3
	Gm11944	Gbp4
	Gm12250	Gbp5
	Gm12251	Gbp6
	Gm12689	Gbp7
	Gm13091	Gbp9
	Gm13241	Gfap
	Gm13380	Ggta1
	Gm13483	Gimap4
	Gm14246	Gimap9
	Gm15155	Gli1
	Gm15675	Glipr2
	Gm15964	Glp2r
	Gm17076	Glud-ps
	Gm1966	Gm11131
	Gm21846	Gm11681
	Gm28035	Gm12250
	Gm36266	Gm13091
	Gm37111	Gm13212
	Gm37186	Gm16487
	Gm37285	Gm19439
	Gm37573	Gm1966
	Gm37629	Gm20559
	Gm37802	Gm26676
	Gm37965	Gm26740
	Gm4070	Gm28035
	Gm42448	Gm28528
	Gm42632	Gm29797
	Gm42790	Gm33320
	Gm42837	Gm4070
	Gm43054	Gm42957
	Gm43128	Gm43197
	Gm43523	Gm43305
	Gm43686	Gm44421
	Gm44043	Gm44751
	Gm44187	Gm45187
	Gm44266	Gm45188
	Gm44508	Gm45717
	Gm44751	Gm4951
	Gm45187	Gm5431
	Gm45188	Gm6548
	Gm45220	Gm694
	Gm45717	Gm8995
	Gm4951	Gmfg
	Gm5127	Gna15
	Gm5136	Gngt2
	Gm5431	Gpr141
	Gm6548	Gpr179
	Gm694	Gpr35
	Gm8995	Gpr84
	Gm9726	Gpx3
	Gmfg	H19
	Gngt2	H2-D1
	Gpr179	H2-K1
	Gpr183	H2-K2
	Gpr35	H2-Q4
	Gpr65	H2-Q6
	Gpr84	H2-Q7
	Gpx3	H2-T-ps
	Gssos2	H2-T23
	H19	H2-T24
	H2-D1	Hck
	H2-K1	Hcls1
	H2-Q4	Helz2
	H2-Q6	Hist2h2aa2
	H2-Q7	Hk3
	H2-T23	Hlx
	H2-T24	Hmgb1-ps8
	Hck	Hmgcs2
	Hcls1	Hmox1
	Helz2	Hp
	Hk3	Hpn
	Hlx	Hrct1
	Hrct1	Hsf3
	Icam1	Hspa1a
	Icam2	Hspa1b
	Ifi204	Hspb1
	Ifi207	Icam1
	Ifi30	Icosl
	Ifi35	Ier3
	Ifi44	Ifi203
	Ifi47	Ifi204
	Ifit1	Ifi207
	Ifit3	Ifi209
	Ifit3b	Ifi211
	Ifitm1	Ifi213
	Ifitm2	Ifi27
	Ifitm3	Ifi27l2a
	Ifitm6	Ifi30
	Igfbp7	Ifi35
	Igsf6	Ifi44
	Igtp	Ifi47
	Iigp1	Ifih1
	Ikbke	Ifit1
	Il12rb1	Ifit3
	Il1a	Ifit3b
	Il1b	Ifitm1
	Il1r2	Ifitm2
	Il2rg	Ifitm3
	Il4ra	Ifitm6
	Irf7	Igha
	Irf9	Igsf6
	Irgm1	Igtp
	Irgm2	Iigp1
	Isg15	Ikbke
	Isg20	Il12rb1
	Itgad	Il13ra2
	Itgal	Il18rap
	Itgam	Il1a
	Itgb2	Il1b
	Klhl6	Il1r2
	Lbp	Il2rg
	Lcn2	Il4ra
	Lcp1	Insl5
	Lcp2	Irak3
	Lgals3	Irf7
	Lgals3bp	Irf9
	Lgals9	Irgm1
	Lilr4b	Irgm2
	Lilra5	Isg15
	Lilrb4a	Isg20
	Lrg1	Itgad
	Lrrc25	Itgal
	Lsr	Itgam
	Ly6a	Itgb2
	Ly6c1	Itih2
	Ly6c2	Kcnj15
	Lyve1	Klkb1
	Lyz2	Kncn
	Maff	Lao1
	Mall	Lat2
	Matn1	Lbp
	Meox1	Lcn2
	Milr1	Lcp1
	Mlkl	Lcp2
	Mmrn2	Lgals3
	Ms4a4a	Lgals3bp
	Ms4a6b	Lgals9
	Ms4a6c	Lif
	Ms4a6d	Lilr4b
	Msln	Lilra5
	Msr1	Lilrb4a
	Muc1	Lpin3
	Mx1	Lrg1
	Mx2	Lrrc25
	Myo1f	Ly6a
	Myo1g	Ly6c1
	Naip2	Ly9
	Naip5	Lyn
	Ncf1	Lyve1
	Ncf4	Lyz2
	Neurod4	Maff
	Nfam1	Mall
	Nfkb2	Map3k6
	Nfkbiz	Map3k8
	Nlrc5	Matn1
	Nlrp3	Mb21d1
	Nxpe2	Mcemp1
	Oas1a	Mdm4-ps
	Oas2	Mettl7a2
	Oasl2	Milr1
	Olfr1344	Mir697
	Osmr	Mlkl
	Ovgp1	Mmp9
	P2ry6	Mmrn2
	Parp10	Ms4a4a
	Parp14	Ms4a6b
	Parp9	Ms4a6c
	Pcdhga9	Ms4a6d
	Pecam1	Msn
	Pglyrp1	Msr1
	Phf11c	Mx1
	Phf11d	Mx2
	Pik3ap1	Myd88
	Pik3r5	Myo1g
	Pilra	Myom2
	Pirb	Naip2
	Pkn3	Ncf1
	Pla1a	Ncf4
	Pla2g4b	Neurl3
	Plac8	Nfam1
	Plaur	Nfe2
	Pld4	Nfkb2
	Plin4	Nfkbiz
	Ppef2	Nlrc5
	Ppic	Nlrp3
	Prg4	Nos2
	Procr	Npas4
	Psmb8	Nuak2
	Psmb9	Nxpe2
	Ptpn6	Oas1a
	Ptprc	Oas1b
	Pycard	Oas1g
	Rab32	Oas2
	Rac2	Oas3
	Rhbdf2	Oasl1
	Rinl	Oasl2
	Rnf213	Olfr1033
	Rnf223	Olfr550
	Robo4	Osgin1
	Rsad2	Osmr
	Rslcan18	P2ry6
	Rtp1	Parp10
	Rtp4	Parp12
	Sash3	Parp14
	Scn10a	Parp3
	Sctr	Parp9
	Selenov	Pcdhgb1
	Serpina3n	Pglyrp1
	Serpine1	Phf11b
	Serping1	Phf11d
	Sh3tc1	Phyhd1
	Siglec1	Pik3ap1
	Siglece	Pik3r5
	Slamf6	Pilra
	Slamf8	Pirb
	Slamf9	Pkn3
	Slc15a3	Pla1a
	Slc7a7	Plac8
	Slfn2	Plaur
	Slfn3	Plet1
	Slfn5	Plin4
	Slfn8	Pomc
	Slfn9	Prg4
	Snx20	Procr
	Socs3	Prok2
	Sp100	Psmb8
	Sp110	Psmb9
	Sp140	Ptges
	Spi1	Ptgs2
	Spint1	Ptpn6
	Spn	Ptprc
	Spp1	Pycard
	Srgn	Rab20
	Sspo	Rab32
	Stab2	Rac2
	Stap2	Rhbdf2
	Stat1	Rhoj
	Steap4	Rnf125
	Stra6	Rnf213
	Stx11	Rsad2
	Sult1a1	Rtp1
	Sult5a1	Rtp4
	Svopl	Runx1
	Tagln2	S100a11
	Tap1	Saa2
	Tbx1	Samd9l
	Tcf23	Samsn1
	Tgfbi	Sap30bpos
	Tgm2	Scn10a
	Tgtp1	Sctr
	Tgtp2	Sdf2l1
	Themis2	Serpina3g
	Tk1	Serpina3n
	Tlr1	Serpine1
	Tlr13	Serping1
	Tlr2	Siglec1
	Tlr8	Siglece
	Tmem106a	Slamf6
	Tmem173	Slamf9
	Tmem181b-ps	Slc11a1
	Tmem252	Slc12a3
	Tmem82	Slc15a3
	Tnfaip8l2	Slc39a4
	Tnfrsf13b	Slc43a3
	Tnfrsf14	Slc4a11
	Tnfrsf1b	Slc7a7
	Tnfrsf9	Slfn2
	Tnfsf10	Slfn3
	Treml2	Slfn5
	Trim14	Slfn8
	Trim30a	Slfn9
	Trim30d	Slpi
	Trim43a	Snx20
	Tspan32	Socs3
	Tspo	Sp100
	Tubb6	Sp110
	Uba7	Sp140
	Ucp2	Spag17os
	Ugt1a6a	Spi1
	Ulbp1	Spint1
	Upp1	Spn
	Usp18	Spp1
	Vil1	Srgn
	Vim	Stab2
	Vwf	Stat1
	Was	Steap4
	Wdfy1	Stra6
	Xaf1	Stx11
	Xdh	Sult1a1
	Zbp1	Sult5a1
	Zc3h12a	Tagln2
	Zc3h12d	Tap1
	Zfp36	Tap2
	Zmynd15	Tbx1
		Tbx6
		Tcf23
		Tfec
		Tgfbi
		Tgm2
		Tgtp1
		Tgtp2
		Themis2
		Ticam2
		Timp1
		Tlr1
		Tlr13
		Tlr2
		Tlr4
		Tlr8
		Tmem106a
		Tmem156
		Tmem173
		Tmem176a
		Tmem221
		Tmem252
		Tnfrsf1b
		Tnfrsf9
		Tnfsf10
		Tor3a
		Treml2
		Trex1
		Trim12c
		Trim21
		Trim25
		Trim30a
		Trim30d
		Trim34a
		Trpm6
		Tspo
		Tubb6
		Uba7
		Ucp2
		Ugt1a6a
		Upp1
		Usp18
		Vav1
		Vim
		Was
		Wdr49
		Wisp2
		Wnt10b
		Xaf1
		Xdh
		Zbp1
		Zc3h12a
		Zc3h12d
		Zc3hav1
		Zfp36
		Zmynd15
