## Supplementary Table 2 for "Inflammation increases the penetrance of behavioral impairment in *Shank3* haploinsufficiency mice – can it explain the behavioral regression in Autism?"

### Sheet: Downregulate genes 
cutoff, log2fold change = 1, p<0.05
Comparison	WT+LPS v.s WT+PBS	Sh3+/-+LPS v.s Sh3+/-+PBS	Sh3+/-+LPS v.s WT+LPS	Sh3+/-+PBS v.s WT+PBS
Gene name	0610038B21Rik	3110070M22Rik	4930415F15Rik	1700007E05Rik
	1700001G11Rik	4930415F15Rik	AC154550.1	AC140264.1
	1700016A09Rik	9230009I02Rik	C2cd4b	AC156563.1
	5033403F01Rik	9430002A10Rik	Chrna10	Ccl19-ps1
	9130008F23Rik	Abi3bp	Dynlt1b	Col10a1
	A230001M10Rik	AC133934.2	Gm10521	Doc2g
	A230028O05Rik	AC160562.1	Gm14393	Egr2
	A330058E17Rik	AC160995.1	Gm45717	Fam187b
	Abi3bp	AC163342.1	Gm5111	Frmd7
	AC117199.1	AC165247.1	Irf4	Gm10640
	AC122317.2	AC173482.5	Itgb1bp2	Gm14686
	AC124414.1	Akr1c14	Neurod4	Gm20715
	AC131739.1	Aldh1a3	Olfr287	Gm24978
	AC139323.1	Alox12	Omp	Gm26558
	AC156563.1	Angptl2	P2rx1	Gm26618
	AC160995.1	Apc-ps1	Pcdhga9	Gm26740
	AC169985.1	Cass4	Shank3	Gm26744
	Adamts13	Cbln3	Tgif2	Gm27801
	Akr1c14	Ccl28	Wdfy1	Gm28536
	Aldh1a3	Cnpy1		Gm29502
	Aunip	Colq		Gm42756
	B3gnt6	Cpa6		Gm43305
	Brs3	Cpz		Gm44836
	C030029H02Rik	CT010467.1		Klhl30
	Cass4	Entpd4b		Lgals1-ps2
	Cd28	Erfe		Lrch4
	Cdkn2b	Gm12338		Mboat4
	Chrna3	Gm13749		Mir128-1
	Cndp1	Gm14393		Mir1897
	Col10a1	Gm17115		Npas4
	Cort	Gm17634		Osgin1
	Cpa3	Gm20488		Pcdhgb1
	Cpa6	Gm28386		Skor1
	Crb1	Gm38380
	D030055H07Rik	Gm39041
	D130051D11Rik	Gm42455
	Doc2g	Gm42466
	Eomes	Gm42668
	Frmd7	Gm45854
	Gm10250	Gm5111
	Gm13016	Gm8991
	Gm13387	Gpr21
	Gm13394	Gpr34
	Gm13749	Gpx6
	Gm14421	Gucy2e
	Gm14637	H2-Aa
	Gm15956	H2-Eb1
	Gm16006	H2-Ob
	Gm16274	Haglr
	Gm17733	Hbb-bt
	Gm26618	Hfe2
	Gm26658	Hkdc1
	Gm26801	Il7r
	Gm27023	Ltf
	Gm27801	Macc1
	Gm28536	Mybpc3
	Gm28557	Myo3b
	Gm29083	Myoc
	Gm38391	Notumos
	Gm38973	Nusap1
	Gm42756	Olfr464
	Gm43133	Otop2
	Gm43364	P2ry12
	Gm43443	Pcdha1
	Gm43712	Pkp1
	Gm44041	Prss22
	Gm45104	Rnase1
	Gm45194	Rpe65
	Gm45426	Serinc4
	Gm45437	Slc4a1
	Gm45552	Snai3
	Gm45854	Syt15
	Gm4889	Tecrl
	Gm5643	Tgif2
	Gm5822	Tmem40
	Gm5912
	Gm7244
	Gm7327
	Gm8186
	Gm9017
	Gm9797
	Ildr1
	Kiss1
	Krt8
	Lhcgr
	Lhfpl1
	Lrmda
	Lrrc39
	Mboat4
	Mospd4
	Neil3
	Npffr2
	Olfr464
	Olfr539
	Osgin1
	Pcdhgb4
	Phc3
	Rgs18
	Rnase1
	Rpe65
	Rpl29-ps2
	Rs1
	Scgn
	Slc36a2
	Smarca5-ps
	Syt15
	Tmprss5
	Zfp648
