## Supplementary Table 3 for "Inflammation increases the penetrance of behavioral impairment in *Shank3* haploinsufficiency mice – can it explain the behavioral regression in Autism?"

### Sheet: Shared upregulate genes
cutoff, log2fold change = 1, p<0.05
Interpretation of gene list	Shared LPS evoked genes between WT and Sh3+/-	LPS over-activated genes in both WT and Sh3+/-	LPS over-activated genes uniquely in Sh3+/-	LPS over-activated genes uniquely in WT	Non-LPS related Sh3+/- upregulated genes	LPS related Sh3+/- upregulated genes	LPS related Sh3+/- upregulated genes uniquely in WT	LPS related Sh3+/- upregulated genes uniquely in Sh3+/-
Comparison	WT+LPS v.s WT+PBS and Sh3+/-+LPS v.s Sh3+/-+PBS	Sh3+/-+LPS v.s WT+LPS and WT+LPS v.s WT+PBS and Sh3+/-+LPS v.s Sh3+/-+PBS	Sh3+/-+LPS v.s WT+LPS and Sh3+/-+LPS v.s Sh3+/-+PBS, exclude WT+LPS v.s WT+PBS	Sh3+/-+LPS v.s WT+LPS and WT+LPS v.s WT+PBS exclude Sh3+/-+LPS v.s Sh3+/-+PBS	Sh3+/-+LPS v.s WT+LPS and Sh3+/-+PBS v.s WT+PBS	WT+LPS v.s WT+PBS and Sh3+/-+LPS v.s Sh3+/-+PBS and Sh3+/-+PBS v.s WT+PBS	Sh3+/-+PBS v.s WT+PBS and WT+LPS v.s WT+PBS exclude Sh3+/-+LPS v.s Sh3+/-+PBS	Sh3+/-+PBS v.s WT+PBS and Sh3+/-+LPS v.s Sh3+/-+PBS exclude WT+LPS v.s WT+PBS
Gene name	5430427O19Rik	Bcl3	Alms1-ps1	N/A	Acr	Plac8 (UniPro:Q9JI48)	CT010470.1	N/A
	A2m	Ccl3	Atf3		Erdr1	Chil3 (PMID: 30196840, neuroinflamation-lectin)	Fcna (PMID: 33115535, neuroinflammation-lectin pathway)
	Acp5	Cxcl10	Ccl12		Gm42047		Gm1141
	Adcy4	Gbp5	Fas				Gm13241
	Adgre1	Ifitm6	Gm11681				Gm15155
	Adora3	Il1b	Hspa1a				Gm17076
	AI662270	Steap4	Hspa1b				Gm21846
	Aif1	Tlr2	Hspb1				Gm36266
	Alox5		Oas1g				Gm37573
	Alox5ap		Prok2				Gm37629
	Angptl4						Gm42448
	Anxa2						Gm42790
	Aoah						Gm43054
	Apobec3						Gm44043
	Apod						Gm44187
	Arhgdib						Gm44508
	Aspg						Olfr1344 (UniPro:Q7TQV3)
	AU020206						Pla2g4b (UniPro:P0C871)
	AW112010						Tmem82 (UniPro:Q8R115)
	B2m
	B3gnt3
	B430306N03Rik
	BC035044
	Bcl2a1b
	Bin2
	Bst2
	Btk
	C1qa
	C1qb
	C1qc
	C1ra
	C1s1
	C2
	C3
	C3ar1
	C4b
	C5ar1
	Capg
	Card9
	Casq1
	Cbr2
	Ccr1
	Cd14
	Cd300e
	Cd48
	Cd52
	Cd72
	Cd93
	Cebpd
	Clec4a1
	Clec4a2
	Clec4a3
	Clec5a
	Cmklr1
	Col5a3
	Cp
	Csf2rb
	Csf2rb2
	Cst7
	Ctla2a
	Ctla2b
	Ctsc
	Cxcl16
	Cyba
	Cybb
	Cytip
	Ddx58
	Ddx60
	Dhx58
	Ecscr
	Elf4
	Epsti1
	Etnppl
	Evi2
	F13a1
	Fam111a
	Fcer1g
	Fcgr1
	Fcgr2b
	Fcgr3
	Fermt3
	Fes
	Fgr
	Fyb
	G530011O06Rik
	Gabrr2
	Gbp2
	Gbp3
	Gbp4
	Gbp6
	Gbp7
	Gbp9
	Gfap
	Gimap4
	Gimap9
	Gli1
	Glp2r
	Gm12250
	Gm13091
	Gm1966
	Gm28035
	Gm4070
	Gm44751
	Gm45187
	Gm45188
	Gm45717
	Gm4951
	Gm5431
	Gm6548
	Gm694
	Gm8995
	Gmfg
	Gngt2
	Gpr179
	Gpr35
	Gpr84
	Gpx3
	H19
	H2-D1
	H2-K1
	H2-Q4
	H2-Q6
	H2-Q7
	H2-T23
	H2-T24
	Hck
	Hcls1
	Helz2
	Hk3
	Hlx
	Hrct1
	Icam1
	Ifi204
	Ifi207
	Ifi30
	Ifi35
	Ifi44
	Ifi47
	Ifit1
	Ifit3
	Ifit3b
	Ifitm1
	Ifitm2
	Ifitm3
	Igsf6
	Igtp
	Iigp1
	Ikbke
	Il12rb1
	Il1a
	Il1r2
	Il2rg
	Il4ra
	Irf7
	Irf9
	Irgm1
	Irgm2
	Isg15
	Isg20
	Itgad
	Itgal
	Itgam
	Itgb2
	Lbp
	Lcn2
	Lcp1
	Lcp2
	Lgals3
	Lgals3bp
	Lgals9
	Lilr4b
	Lilra5
	Lilrb4a
	Lrg1
	Lrrc25
	Ly6a
	Ly6c1
	Lyve1
	Lyz2
	Maff
	Mall
	Matn1
	Milr1
	Mlkl
	Mmrn2
	Ms4a4a
	Ms4a6b
	Ms4a6c
	Ms4a6d
	Msr1
	Mx1
	Mx2
	Myo1g
	Naip2
	Ncf1
	Ncf4
	Nfam1
	Nfkb2
	Nfkbiz
	Nlrc5
	Nlrp3
	Nxpe2
	Oas1a
	Oas2
	Oasl2
	Osmr
	P2ry6
	Parp10
	Parp14
	Parp9
	Pglyrp1
	Phf11d
	Pik3ap1
	Pik3r5
	Pilra
	Pirb
	Pkn3
	Pla1a
	Plaur
	Plin4
	Prg4
	Procr
	Psmb8
	Psmb9
	Ptpn6
	Ptprc
	Pycard
	Rab32
	Rac2
	Rhbdf2
	Rnf213
	Rsad2
	Rtp1
	Rtp4
	Scn10a
	Sctr
	Serpina3n
	Serpine1
	Serping1
	Siglec1
	Siglece
	Slamf6
	Slamf9
	Slc15a3
	Slc7a7
	Slfn2
	Slfn3
	Slfn5
	Slfn8
	Slfn9
	Snx20
	Socs3
	Sp100
	Sp110
	Sp140
	Spi1
	Spint1
	Spn
	Spp1
	Srgn
	Stab2
	Stat1
	Stra6
	Stx11
	Sult1a1
	Sult5a1
	Tagln2
	Tap1
	Tbx1
	Tcf23
	Tgfbi
	Tgm2
	Tgtp1
	Tgtp2
	Themis2
	Tlr1
	Tlr13
	Tlr8
	Tmem106a
	Tmem173
	Tmem252
	Tnfrsf1b
	Tnfrsf9
	Tnfsf10
	Treml2
	Trim30a
	Trim30d
	Tspo
	Tubb6
	Uba7
	Ucp2
	Ugt1a6a
	Upp1
	Usp18
	Vim
	Was
	Xaf1
	Xdh
	Zbp1
	Zc3h12a
	Zc3h12d
	Zfp36
	Zmynd15
