## Supplementary Table 4 for "Inflammation increases the penetrance of behavioral impairment in *Shank3* haploinsufficiency mice – can it explain the behavioral regression in Autism?"

### Sheet: Shared downregulate genes
cutoff, log2fold change = 1, p<0.05
Interpretation of gene list	Shared LPS inhibited genes between WT and Sh3+/-	LPS over-inhibited genes in both WT and Sh3+/-	LPS over-inhibited genes uniquely in Sh3+/-	LPS over-inhibited genes uniquely in WT	Non-LPS related Sh3+/- downregulated genes	LPS related Sh3+/- downregulated genes	LPS related Sh3+/- downregulated genes uniquely in WT	LPS related Sh3+/- downregulated genes uniquely in Sh3+/-
Comparison	WT+LPS v.s WT+PBS and Sh3+/-+LPS v.s Sh3+/-+PBS	Sh3+/-+LPS v.s WT+LPS and WT+LPS v.s WT+PBS and Sh3+/-+LPS v.s Sh3+/-+PBS	Sh3+/-+LPS v.s WT+LPS and Sh3+/-+LPS v.s Sh3+/-+PBS, exclude WT+LPS v.s WT+PBS	Sh3+/-+LPS v.s WT+LPS and WT+LPS v.s WT+PBS exclude Sh3+/-+LPS v.s Sh3+/-+PBS	Sh3+/-+LPS v.s WT+LPS and Sh3+/-+PBS v.s WT+PBS	WT+LPS v.s WT+PBS and Sh3+/-+LPS v.s Sh3+/-+PBS and Sh3+/-+PBS v.s WT+PBS	Sh3+/-+PBS v.s WT+PBS and WT+LPS v.s WT+PBS exclude Sh3+/-+LPS v.s Sh3+/-+PBS	Sh3+/-+PBS v.s WT+PBS and Sh3+/-+LPS v.s Sh3+/-+PBS exclude WT+LPS v.s WT+PBS
Gene name	Abi3bp	N/A	4930415F15Rik	N/A	Mir128-1	N/A	Gm27801	N/A
	AC160995.1		AC173482.5				Osgin1 (PMID: 38612696, oxidative stress)
	Akr1c14		Gm14393				AC156563.1
	Aldh1a3		Gm5111				Gm42756
	Cass4		Tgif2 (PMID: 35592894, downregulation relate with autism)				Gm28536
	Cpa6						Frmd7 (PMID: 26711119 neural circuit)
	Gm13749						Col10a1 (PMID: 34520774 neovascularization)
	Gm45854						Gm26618
	Olfr464						Mboat4
	Rnase1						Doc2g (PMID: 11027523 neurotransmitter)
	Rpe65
	Syt15
